# An evolutionarily conserved stop codon enrichment at the 5’ ends of mammalian piRNAs

**DOI:** 10.1101/2021.10.27.464999

**Authors:** Susanne Bornelöv, Benjamin Czech, Gregory J Hannon

## Abstract

PIWI-interacting RNAs (piRNAs) are small RNAs required to recognize and silence transposable elements. The 5’ ends of mature piRNAs are defined through cleavage of long precursor transcripts, primarily by Zucchini (Zuc). Zuc-dependent cleavage typically occurs immediately upstream of a uridine. However, Zuc lacks sequence preference *in vitro*, pointing towards additional unknown specificity factors. We examined murine piRNAs and revealed a strong and specific enrichment of three sequences (UAA, UAG, UGA)— corresponding to stop codons—at piRNA 5’ ends. Stop codon sequences were also enriched immediately after piRNA processing intermediates, reflecting their Zuc-dependent tail-to-head arrangement. Further analyses revealed that a Zuc *in vivo* cleavage preference at four sequences (UAA, UAG, UGA, UAC) promotes 5’ end stop codons. This observation was conserved across mammals and possibly further. Our work provides new insights into Zuc-dependent cleavage and may point to a previously unrecognized connection between piRNA biogenesis and the translational machinery.
