## Supplementary Table 1 for "An evolutionarily conserved stop codon enrichment at the 5’ ends of mammalian piRNAs"

### Sheet: Supplementary Table 1
						Libraries (all)		(>100k reads)		(>10k cluster reads)
Species name	Common name	Phylum	Class	Order	Assembly (+link)	Ovary	Testis	Ovary	Testis	Ovary	Testis	Comment
Acyrthosiphon pisum	Pea aphid	Arthropoda	Insecta	Homoptera	Acyr_2.0	2		2		2
Aedes aegypti	Yellow fever mosquito	Arthropoda	Insecta	Diptera	AaegL5.0	2		2		2
Alligator mississipiensis	American alligator	Chordata	Reptilia	Crocodilia	ASM28112v4		1		1		1
Anolis carolinensis	Carolina anole	Chordata	Reptilia	Squamata	AnoCar2.0		1		1		1
Anopheles gambiae	African malaria mosquito	Arthropoda	Insecta	Diptera	ASM101452v1	1		1		1
Apis mellifera	European honey bee	Arthropoda	Insecta	Hymenoptera	Amel_HAv3.1	10		10		10
Bactrocera dorsalis	Oriental fruit fly	Arthropoda	Insecta	Diptera	ASM78921v2	3		2		2
Bombus terrestris	Large earth bumblebee	Arthropoda	Insecta	Hymenoptera	Bter_1.0							Excluded from study due to no libraries.
Bos taurus	Cattle	Chordata	Mammalia	Artiodactyla	ARS-UCD1.2	3	3	1	3	1	3
Callithrix jacchus	Common marmoset	Chordata	Mammalia	Primates	Callithrix_jacchus-3.2		4		4		4
Canis lupus familiaris	Domestic dog	Chordata	Mammalia	Carnivora	CanFam3.1		10		10		10
Carassius auratus	Goldfish	Chordata	Actinopterygii	Cypriniformes	ASM336829v1	1		1		1
Centruroides sculpturatus	Arizona bark scorpion	Arthropoda	Arachnida	Aranaea	Cexi_2.0	1	1	1	1	1	1
Crassostrea gigas	Pacific oyster	Mollusca	Bivalvia	Ostreida	oyster_v9							Excluded from study due to no libraries.
Danio rerio	Zebrafish	Chordata	Actinopterygii	Cypriniformes	GRCz11	8	5	8	5	8	5
Drosophila erecta	West African fruit fly	Arthropoda	Insecta	Diptera	dere_caf1	1	1	1	1	1	1
Drosophila melanogaster	Vinegar fly	Arthropoda	Insecta	Diptera	ASM340205v1	10	4	10	4	10	4
Drosophila virilis	Fruit fly	Arthropoda	Insecta	Diptera	ASM75419v2	10		10		10
Drosophila yakuba	Yakuba fruit fly	Arthropoda	Insecta	Diptera	dyak_caf1	1		1		1
Eptesicus fuscus	Big brown bat	Chordata	Mammalia	Chiroptera	EptFus1.0		3		3		3
Equus caballus	Horse	Chordata	Mammalia	Perissodactyla	EquCab3.0		10		10		10
Gallus gallus	Red junglefowl	Chordata	Aves	Galliformes	GRCg6a		9		9		9
Gasterosteus aculeatus	Three-spined stickleback	Chordata	Actinopterygii	Gasterosteiformes	ASM18067v1	4	4	4	4	4	4
Homo sapiens	Human	Chordata	Mammalia	Primates	GRCh38.p13	9	4	7	3	8	3
Locusta migratoria	Migratory locust	Arthropoda	Insecta	Orthoptera	LocustGenomeV1	1	1	1	1	1	1
Lymnaea stagnalis	Great pond snail	Mollusca	Gastropoda	Pulmonata	v1.0		2		2		2
Macaca fascicularis	Crab eating macaque	Chordata	Mammalia	Primates	Macaca_fascicularis_5.0	3	2	3	2	3	2
Macaca mulatta	Rhesus macaque	Chordata	Mammalia	Primates	Mmul_8.0.1		6		6		6
Melopsittacus undulatus	Budgerigar	Chordata	Aves	Psittaciformes	Melopsittacus_undulatus_6.3	1	1	1	1	1	1
Microcebus murinus	Gray mouse lemur	Chordata	Mammalia	Primates	Mmur_3.0		1		1		1
Monodelphis domestica	Gray short-tailed opossum	Chordata	Mammalia	Didelphimorphia	MonDom5	3	6	3	6	0	2
Mus musculus	House mouse	Chordata	Mammalia	Rodentia	GRCm38.p6	2	10	2	9	1	10
Musca domestica	Housefly	Arthropoda	Insecta	Diptera	ASM219119v1	2		2		2
Nicrophorus vespilloides	Herbst's burying beetle	Arthropoda	Insecta	Coleoptera	Nicve_v1.0	1	1	1	1	1	1
Oncopeltus fasciatus	Large milkweed bug	Arthropoda	Insecta	Hemiptera	Ofas_2.0	2		2		2
Ornithorhynchus anatinus	Platypus	Chordata	Mammalia	Monotremata	Ornithorhynchus_anatinus_5.0.1		1		1		1
Oryctolagus cuniculus	European rabbit	Chordata	Mammalia	Lagomorpha	OryCun2.0		6		6		6
Oryzias latipes	Japanese rice fish	Chordata	Actinopterygii	Beloniformes	ASM223467v1	1	1	1	1	1	1
Oryzias melastigma	Blue-eyed rice fish	Chordata	Actinopterygii	Beloniformes	Om_v0.7.RACA	4	6	4	6	4	6
Pararge aegeria	Speckled wood	Arthropoda	Insecta	Lepidoptera	Paegeria_k64b2000_dplexOGS2	2		2		2
Parasteatoda tepidariorum	Common house spider	Arthropoda	Arachnida	Aranaea	v1.0	1	1	1	1	1	1
Penaeus monodon	Giant tiger prawn	Arthropoda	Malacostraca	Decapoda	Ptep_2.0	2		2		2
Plutella xylostella	Diamondback moth	Arthropoda	Insecta	Lepidoptera	DBM_FJ_V1.1	2		2		2
Rattus norvegicus	Brown rat	Chordata	Mammalia	Rodentia	Rnor_6.0		3		3		3
Sus scrofa	Pig	Chordata	Mammalia	Artiodactyla	Sscrofa11.1		2		2		2
Tachysurus fulvidraco	Yellowhead catfish	Chordata	Actinopterygii	Siluriformes	ASM372403v1	1	2	1	2	1	2
Tribolium castaneum	Red flour beetle	Arthropoda	Insecta	Coleoptera	Tcas5.2	2		2		2
Trichoplusia ni	Cabbage looper	Arthropoda	Insecta	Lepidoptera	tn1	6	7	6	7	6	6
Tupaia belangeri	Northern tree shrew	Chordata	Mammalia	Scandentia	ASM18137v1		1		1		1
Xenopus laevis	African clawed frog	Chordata	Amphibia	Anura	Xenopus_laevis_v2	2		2		2
Xenopus tropicalis	Western clawed frog	Chordata	Amphibia	Anura	Xenopus_tropicalis_v9.1	1		1		1
						105	120	100	118	97	114
							225		218		211
